# Brain single-cell transcriptional responses to bexarotene-activated RXR in Alzheimer’s disease model

**DOI:** 10.1101/2025.07.25.666575

**Authors:** Carolina Saibro-Girardi, Yi Lu, Nicholas F. Fitz, Daniel P. Gelain, Iliya Lefterov, Radosveta Koldamova

## Abstract

Pharmacological activation of brain Retinoid X Receptors (RXRs) enhances cognition and facilitates amyloid-beta (Aβ) clearance in Alzheimer’s disease (AD) mouse models, partly by upregulating Apolipoprotein E (*Apoe*), a major AD genetic risk factor. However, the specific cellular contributions to these effects are unclear. Here, we used single-cell transcriptomic profiling to investigate cell subpopulation-specific responses to bexarotene, an RXR agonist, in APP/PS1 mice. Our analysis revealed that bexarotene activated cholesterol biosynthesis and lipid metabolism transcriptional programs in homeostatic astrocytes and oligodendrocytes. Astrocytes also upregulated neurodevelopmental genes, while oligodendrocytes and endothelial cells showed enhanced protein folding and cellular growth pathways. Bexarotene further modulated immune responses, promoting Aβ-responsive signatures in disease-associated microglia and reactive astrocytes, while dampening pro-inflammatory responses in homeostatic microglia and endothelial cells. Furthermore, *Apoe* expression was significantly elevated across multiple cell types, especially in microglia and oligodendrocytes. Cell-cell communication analysis highlighted increased astrocyte-centered signaling, with APOE-driven pathways emerging as a prominent mediator. These findings clarify the cell-specific complexity of RXR-mediated regulation and underscore APOE as a central mediator of bexarotene’s neuroprotective effects. This study provides mechanistic insights into RXR-targeted interventions, and supports APOE-associated pathways as promising therapeutic targets in AD.
