## Supplemental Table 1 for "Brain single-cell transcriptional responses to bexarotene-activated RXR in Alzheimer’s disease model"

### Sheet: Mice treatment
Mice ID	Sex	Sample ID	Age	Cage	Genotype	Group	Weight variation (%)
A2905	M	1	5-mo	AD2	APP/PS1	CTRL	-2.76
A2902	M	2	5-mo	AD2	APP/PS2	BEXA	1.84
A2899	F	3	5-mo	AA2	APP/PS3	CTRL	-5.08
A2808	F	4	5-mo	AA2	APP/PS4	BEXA	0.48
A2910	F	5	5-mo	AA2	APP/PS5	CTRL	-2.08
A2909	F	6	5-mo	AA2	APP/PS6	BEXA	6.91
A2914	M	7	5-mo	AF2	APP/PS7	CTRL	-3.13
A2913	M	8	5-mo	AF2	APP/PS8	BEXA	-1.47

### Sheet: Sample preparation
Sample	Cell_QC_cell.concentration(cells/ul)	Cell_QC_dead.cells(%)	Cell_QC_GEM.target.recovery	cDNA_QC_total.cDNA(ng)	cDNA_QC_cDNA.input(ng)	cDNA_QC_sample.index	Library_QC_total.DNA(ng/ul)	Library_QC_fragment.size(bp)
1	3015	<10	10000	116.73	29.18	C1	14	10.76	452
2	1560	10	10000	140.62	35.16	C2	14	2.9	442
3	1005	10	10000	143.08	35.77	C3	14	10.9	447
4	1265	<10	10000	112.75	28.19	C4	14	20.92	445
5	3085	10	10000	183.81	45.95	C5	13	4.94	460
6	685	10	10000	323.72	80.93	C6	13	33.04	447
7	2595	<10	10000	282.86	70.72	C7	13	4.97	460
8	1545	10	10000	258.94	64.74	C8	13	15.66	458

### Sheet: Cell type gene sets
gene	celltype
Ly6c1	Endothelial
Cldn5	Endothelial
Flt1	Endothelial
Cxcl12	Endothelial
Ly6a	Endothelial
Ctla2a	Endothelial
Pecam1	Endothelial
Pglyrp1	Endothelial
Cald1	Mural
Rgs5	Mural
Myl9	Mural
Higd1b	Mural
Ndufa4l2	Mural
Vtn	Mural
Kcnj8	Mural
Acta2	Mural
Tagln	Mural
Myh11	Mural
P2ry12	Microglia
Tmem119	Microglia
P2ry13	Microglia
Cx3cr1	Microglia
Csf1r	Microglia
Slc2a5	Microglia
Ctss	Microglia
Selplg	Microglia
Hexb	Microglia
Itgam	Microglia
Aldh1l1	Astrocyte
Aqp4	Astrocyte
Mlc1	Astrocyte
Phkg1	Astrocyte
Gli3	Astrocyte
Fgfr3	Astrocyte
Agt	Astrocyte
Cldn10	Astrocyte
Ntsr2	Astrocyte
Fam107a	Astrocyte
Plp1	Oligo
Mbp	Oligo
Cldn11	Oligo
Mobp	Oligo
Mag	Oligo
Nkx6-2	Oligo
Mog	Oligo
Sox10	Oligo
Olig1	OPC
Olig2	OPC
Pdgfra	OPC
Gpr17	OPC
Snap25	Neuron
Syt7	Neuron
Syt1	Neuron
Neurod6	Neuron
Camk2a	Neuron
Map1b	Neuron
Celf4	Neuron
Dlx1	Neuron
Elavl2	Neuron
Hemk1	CPEC
Cox8b	CPEC
Kcnj13	CPEC
Prlr	CPEC
Kl	CPEC
Clic6	CPEC
Kcne2	CPEC
Sostdc1	CPEC
Ccdc153	Ependymal
Tmem212	Ependymal
Meig1	Ependymal
Fam183b	Ependymal
Foxj1	Ependymal
Odf3b	Ependymal
Tmem107	Ependymal
Elof1	Ependymal
Pf4	Macrophages
Ms4a7	Macrophages
Ccl24	Macrophages
F13a1	Macrophages
Ccl7	Macrophages
Cd74	Macrophages
Mrc1	Macrophages
S100a8	Macrophages
S100a9	Macrophages
Hba-a1	Hb-vc
Hbb-bs	Hb-vc
Alas2	Hb-vc
Hbb-bt	Hb-vc
Ube2l6	Hb-vc
Gypa	Hb-vc
Isg20	Hb-vc
Apol11b	Hb-vc
Trim10	Hb-vc
