## Supplemental Table 2 for "Brain single-cell transcriptional responses to bexarotene-activated RXR in Alzheimer’s disease model"

### Sheet: Astro-Homeo
Row.names	avg_log2FC_cluster0	pct.1_cluster0	pct.2_cluster0	p_val_adj_cluster0
Pde10a	0.410498	0.47	0.414	3.81327e-18
Hes5	0.406145	0.583	0.469	2.05584e-24
Tubb2a	0.278686	0.787	0.716	1.55308e-24
Igfbp2	0.275497	0.472	0.41	1.33209e-10
Fam181b	0.239308	0.591	0.474	1.52034e-26
Zswim6	0.226444	0.769	0.757	1.21554e-05
Thrsp	0.223922	0.615	0.53	1.39299e-12
Hes1	0.215759	0.482	0.371	4.34309e-19
Mgll	0.215049	0.888	0.835	2.18847e-19
Sox2	0.209479	0.769	0.692	4.80902e-19
Cdh20	0.209295	0.834	0.802	0.000921657
Lhfp	0.208994	0.66	0.583	2.86216e-10
Tsc22d3	0.20793	0.772	0.694	1.30129e-16
Ubc	0.204341	0.808	0.785	3.75995e-10
Id2	0.203318	0.88	0.859	1.43691e-13
Fez1	0.201866	0.697	0.618	7.11694e-16
Ppp1r3g	0.194275	0.524	0.424	6.05144e-16
Dynll1	0.194135	0.688	0.606	1.6515e-14
Lrrc8c	0.191346	0.473	0.351	1.02764e-21
Ppp1r3c	0.190979	0.57	0.467	7.00836e-16
Slco1c1	0.185412	0.964	0.945	9.00588e-19
Acss2	0.183972	0.536	0.43	3.82031e-16
Mid1ip1	0.181806	0.703	0.63	1.57609e-11
Rmst	0.177676	0.874	0.834	1.29604e-06
Hspa8	0.177101	0.88	0.85	3.47856e-13
Cyp51	0.176791	0.521	0.413	3.76222e-16
Mfge8	0.173559	0.977	0.976	2.70939e-15
AC149090.1	0.169911	0.636	0.504	2.55407e-25
Hmgcr	0.169342	0.69	0.596	1.09481e-13
Phka1	0.16784	0.778	0.713	2.46911e-09
Vav3	0.159913	0.618	0.532	8.02738e-10
Hsp90ab1	0.158906	0.827	0.773	1.95647e-09
Pde7b	0.158799	0.716	0.666	0.00384361
Ptprj	0.157263	0.388	0.31	1.72402e-08
Plekhg1	0.153716	0.807	0.747	5.64934e-08
Zfp36l1	0.151834	0.6	0.515	3.51854e-10
Hif3a	0.151765	0.494	0.39	1.05705e-14
Cbr3	0.151659	0.44	0.33	8.00047e-17
Fabp7	0.150542	0.577	0.509	0.000125981
Nupr1	0.148009	0.299	0.22	8.11461e-10
Cpeb4	0.147628	0.807	0.741	2.31899e-09
Ugp2	0.146168	0.89	0.859	8.99291e-11
Htra1	0.145057	0.995	0.995	5.80119e-12
Mat2a	0.144742	0.815	0.732	6.12075e-14
Pnp	0.144621	0.446	0.356	8.80329e-11
Fdps	0.142019	0.411	0.317	2.99829e-12
Hspa5	0.141383	0.715	0.634	7.22288e-10
Id4	0.141255	0.887	0.872	2.85476e-06
Trib2	0.141084	0.347	0.256	6.89371e-14
Nr1d1	0.138404	0.512	0.424	5.17939e-10
Mvd	0.138308	0.28	0.189	6.0419e-16
Ddit4l	0.137672	0.321	0.232	1.3953e-13
H3f3b	0.137014	0.704	0.635	2.15873e-06
Slc25a5	0.135726	0.694	0.641	8.53116e-05
Sox9	0.135718	0.83	0.784	1.71736e-06
Paqr7	0.134935	0.591	0.495	7.30359e-12
Chst2	0.134866	0.75	0.67	2.28527e-10
Hexb	0.134533	0.441	0.347	8.84089e-12
Insig1	0.132837	0.551	0.469	6.04762e-08
Elovl6	0.132016	0.409	0.32	2.6639e-10
Mras	0.128676	0.733	0.666	6.37611e-08
Dhcr7	0.128456	0.367	0.276	3.05739e-12
Pmvk	0.127783	0.353	0.277	2.42598e-08
Nfkbia	0.125967	0.412	0.322	9.42425e-11
Tst	0.125765	0.681	0.619	6.1513e-05
Btbd17	0.125236	0.781	0.736	0.000657368
Dnajc3	0.124367	0.575	0.485	9.2369e-10
Tox	0.123853	0.81	0.779	0.0434475
Grm3	0.12248	0.986	0.984	0.000149827
Srrm2	0.121789	0.816	0.751	9.83894e-10
Lama3	0.120752	0.471	0.395	4.04663e-06
Pgp	0.12051	0.556	0.488	4.54576e-05
Adgrg1	0.11969	0.538	0.451	8.50542e-09
Nr6a1	0.119357	0.302	0.232	5.902e-07
Jun	0.11929	0.3	0.229	2.98618e-08
Pcyt2	0.119285	0.526	0.446	6.957e-07
Hdac4	0.11922	0.609	0.548	0.00208516
Pou3f3	0.119183	0.703	0.619	1.16929e-09
Galnt18	0.119002	0.403	0.335	0.000126875
Synpo2	0.118661	0.328	0.259	8.99983e-06
Lmo4	0.118428	0.643	0.571	8.45748e-06
Palld	0.118179	0.457	0.391	0.000620342
Scd1	0.118122	0.258	0.182	2.29234e-10
Atp1b1	0.117786	0.671	0.615	0.0028011
Dclk1	0.117735	0.992	0.991	0.0026958
Vcam1	0.1175	0.611	0.529	1.27264e-07
Mapk10	0.117371	0.737	0.689	0.029366
Etv4	0.116972	0.429	0.333	1.1626e-12
Pou3f2	0.116764	0.554	0.484	2.06431e-05
Cdh19	0.116383	0.768	0.718	0.00481071
Sox21	0.116173	0.349	0.256	4.42321e-13
Pcbp1	0.115788	0.449	0.359	4.77514e-10
Asic2	0.115634	0.54	0.485	0.0356006
Mob4	0.113708	0.456	0.375	8.81123e-08
Serbp1	0.113661	0.584	0.508	2.09458e-06
Fdft1	0.112466	0.596	0.512	5.15494e-08
Atf4	0.112381	0.289	0.205	5.88186e-12
Hook3	0.11152	0.618	0.537	1.83144e-07
Timm10	0.111149	0.241	0.17	4.00693e-09
Ppp2r2b	0.110631	0.916	0.888	0.0257657
Ptgds	0.109855	0.315	0.259	0.00226623
Nim1k	0.109634	0.696	0.637	0.000357325
Ccdc50	0.10958	0.69	0.615	1.06824e-06
AW047730	0.109367	0.695	0.637	0.00683888
Tmem100	0.109202	0.494	0.425	0.000327346
Epn2	0.108266	0.431	0.348	3.30679e-08
Ifrd1	0.107953	0.613	0.548	0.000295573
Phyhipl	0.10765	0.774	0.723	0.00106444
Tiparp	0.107422	0.66	0.588	1.12201e-05
Cth	0.106899	0.294	0.216	4.32394e-09
Irf2bp2	0.106848	0.368	0.284	1.77506e-09
Tmcc1	0.106768	0.84	0.787	5.05626e-05
Zbtb16	0.106439	0.454	0.384	0.000121525
Celf2	0.106052	0.974	0.961	0.000387952
Emx2	0.105605	0.449	0.363	9.22229e-09
Ptma	0.105387	0.816	0.768	0.000261465
Cnbp	0.105094	0.595	0.516	1.34844e-06
Rps2	0.104701	0.634	0.569	0.000805752
Stox2	0.104645	0.9	0.863	0.00176957
Nck1	0.104599	0.38	0.297	6.0918e-09
Jund	0.103454	0.486	0.408	1.93664e-06
Ccnd3	0.103251	0.46	0.389	0.00010807
Ubqln2	0.102257	0.35	0.271	2.09991e-08
Srsf7	0.102229	0.48	0.404	4.70998e-06
Msmo1	0.102208	0.91	0.891	0.0480324
Txnl1	0.102115	0.442	0.361	1.9169e-07
Slc24a3	0.10201	0.278	0.221	0.00160457
Gabrb1	0.101815	0.996	0.997	0.000227888
Ldlr	0.101677	0.347	0.274	1.52156e-06
Srgap2	0.101628	0.533	0.471	0.00534936
1110004F10Rik	0.101578	0.539	0.471	0.000538866
Zfand5	0.101342	0.495	0.413	2.90633e-07
Abcb9	0.101145	0.353	0.274	2.94256e-08
Abhd17b	0.100501	0.473	0.39	3.70638e-08
Idi1	0.0999859	0.528	0.465	0.00576528
Phactr1	0.0991628	0.475	0.407	0.000329399
Ybx1	0.0988878	0.472	0.403	0.000182202
Lonp2	0.09882	0.531	0.458	3.65628e-05
Agfg2	0.0982103	0.227	0.161	1.49144e-08
Cask	0.0978143	0.486	0.41	5.9804e-06
Glul	0.0973661	0.997	0.999	2.34418e-07
Xbp1	0.0973398	0.287	0.215	1.80978e-07
Dync1i2	0.0972948	0.608	0.53	1.74433e-06
Mrpl12	0.0970302	0.314	0.24	2.69733e-07
Slc10a7	0.0969258	0.39	0.312	3.14424e-07
Gm47283	0.0967669	0.556	0.477	1.15028e-06
Mrps6	0.0964025	0.308	0.231	1.27045e-08
Lpin1	0.0958302	0.257	0.191	6.71118e-07
Eps8	0.0955978	0.78	0.73	0.00802953
Cycs	0.095584	0.527	0.462	0.00231483
Car8	0.0954935	0.266	0.205	8.82205e-05
Hmgcs1	0.0953402	0.641	0.571	0.00010907
Dbx2	0.0953317	0.82	0.766	0.000161061
Ndp	0.0942532	0.329	0.256	7.63865e-07
Rpl6	0.0940995	0.725	0.673	0.0250181
Agmo	0.0939586	0.474	0.412	0.00784235
Acly	0.0929677	0.329	0.254	1.19503e-07
Nmt1	0.0929337	0.402	0.331	3.80856e-05
Arhgef4	0.0927392	0.603	0.546	0.0489062
Cul3	0.0925513	0.532	0.456	1.20588e-05
Sox8	0.0923176	0.343	0.27	1.47833e-06
Klhl9	0.0918314	0.335	0.26	8.94671e-08
Sec24b	0.0917664	0.325	0.251	2.99344e-07
Sall3	0.0917117	0.389	0.324	0.000928071
Ccdc190	0.0915346	0.35	0.277	1.68276e-06
Cct4	0.0915135	0.32	0.253	1.88838e-05
Mir124-2hg	0.0914313	0.497	0.427	0.000150263
Kcnn2	0.0911881	0.92	0.883	0.000464037
Sfpq	0.0909379	0.524	0.455	0.000417947
Fzd2	0.0908201	0.684	0.609	2.40543e-06
Pou3f4	0.0905309	0.257	0.188	1.59261e-07
Pank1	0.0903254	0.325	0.257	1.70862e-05
Gm3764	0.0902092	0.969	0.966	0.0285366
Larp1	0.0901591	0.433	0.359	5.72988e-06
Imp3	0.0899124	0.296	0.23	1.51907e-05
Cct6a	0.08978	0.41	0.341	7.27248e-05
Slc7a2	0.0896988	0.534	0.453	2.20177e-07
Smarca2	0.0896635	0.559	0.491	0.000391059
Hsp90b1	0.0896469	0.748	0.691	0.0026133
Rsl1d1	0.0890479	0.346	0.275	4.58506e-06
Ccnt2	0.0888305	0.467	0.395	8.21255e-05
Snrpa	0.0883862	0.259	0.197	2.20515e-05
Vgll4	0.0883447	0.39	0.324	0.000366014
Ctsd	0.0881758	0.688	0.625	0.00120189
Rpp25l	0.0880823	0.285	0.22	2.0539e-05
Zcchc9	0.0879933	0.291	0.236	0.000925865
Dtx1	0.0877489	0.272	0.204	8.82425e-07
Pstk	0.0874437	0.315	0.245	3.62762e-06
Tmem11	0.0873774	0.239	0.174	9.1656e-07
Syncrip	0.0872545	0.397	0.314	2.40291e-10
Hmgn3	0.087093	0.721	0.664	0.00426855
Rhob	0.0870835	0.479	0.416	0.00503172
Rnd3	0.0870101	0.215	0.166	0.00078985
Psmb6	0.0866212	0.435	0.375	0.0184455
Dusp11	0.0863989	0.478	0.416	0.00451843
Klf7	0.0863815	0.515	0.433	4.57023e-08
Cct3	0.0863765	0.372	0.313	0.00690062
Hnrnpf	0.0863575	0.408	0.341	0.00032254
Cdv3	0.0863282	0.313	0.248	4.79181e-05
Tra2a	0.0862446	0.687	0.613	2.68609e-06
Map4k3	0.0859412	0.417	0.351	0.000533591
Slc9a3r1	0.0859176	0.649	0.582	0.0004168
Ostc	0.0858236	0.403	0.342	0.00448618
Hsd17b7	0.0858036	0.249	0.188	1.91061e-05
Gadd45g	0.085382	0.337	0.264	2.33798e-07
Mrpl15	0.0849996	0.312	0.248	0.000108446
Ran	0.0847117	0.374	0.317	0.0200639
Mrps28	0.0846106	0.297	0.237	0.000489802
Impa1	0.0845002	0.333	0.271	0.000807127
Psmd12	0.0844868	0.367	0.294	8.13786e-07
Stk17b	0.084049	0.329	0.269	0.00143724
Rab9	0.0840368	0.484	0.42	0.00294146
Cavin3	0.0839469	0.447	0.379	0.000359606
Tmem246	0.0836933	0.328	0.254	8.41637e-08
Kctd1	0.0835426	0.397	0.339	0.0221553
Esrra	0.0835356	0.233	0.169	7.69575e-07
H2-K1	0.0834054	0.372	0.31	0.00222319
Etv1	0.0833187	0.332	0.268	0.000203458
Sqstm1	0.0833167	0.502	0.438	0.00434517
Olig1	0.0832295	0.23	0.177	0.00174721
Asb8	0.0830869	0.37	0.311	0.00726484
Mfsd2a	0.08306	0.541	0.469	7.77272e-05
Cct5	0.0828135	0.313	0.243	8.91347e-07
Sap30	0.0827702	0.209	0.151	1.10106e-05
Jagn1	0.0826514	0.283	0.213	1.66239e-07
Erc1	0.0826379	0.509	0.446	0.00495669
Mrpl34	0.0826254	0.37	0.306	0.000607554
Lhx2	0.0825773	0.694	0.634	0.00618522
Fasn	0.0825346	0.377	0.317	0.0075386
Snrnp48	0.0823392	0.367	0.301	0.000127198
Smap1	0.0816775	0.513	0.445	0.00067778
Tmed5	0.0816055	0.66	0.603	0.0375078
Pik3r1	0.0815663	0.75	0.695	0.0145794
Sox1	0.0815334	0.312	0.249	0.00022152
Serpinh1	0.0812759	0.344	0.285	0.00545715
Slitrk2	0.0811985	0.639	0.578	0.00833949
Map3k2	0.0807987	0.379	0.322	0.0205024
Stx18	0.0806661	0.327	0.258	4.43185e-06
Rap1b	0.080646	0.307	0.246	0.00059234
Acat3	0.0806248	0.308	0.247	0.000492744
Bicral	0.0804313	0.439	0.371	0.000232287
Hist1h4d	0.0804086	0.226	0.163	1.59662e-06
Fkbp4	0.0803507	0.302	0.243	0.00193278
Ccdc59	0.0802292	0.336	0.274	0.000749173
Inpp5f	0.0801959	0.258	0.199	0.000221247
Nufip2	0.0800983	0.506	0.434	3.75724e-05
Efhd2	0.0800379	0.5	0.418	1.24788e-08
B3galt2	0.0798648	0.303	0.248	0.0196246
Lasp1	0.0797428	0.264	0.207	0.000680619
Sh3pxd2b	0.0797311	0.433	0.364	7.81979e-05
Aldh4a1	0.0796989	0.214	0.157	3.3802e-05
Rbbp6	0.0796644	0.459	0.381	1.03293e-07
Slc25a18	0.0795071	0.679	0.62	0.00997328
Crebzf	0.0793281	0.363	0.309	0.0295795
Cbx1	0.0792764	0.363	0.299	0.000319324
Bicd2	0.07922	0.239	0.178	1.01279e-05
Rad23b	0.079193	0.341	0.269	2.62796e-07
Irf2bpl	0.0791741	0.262	0.197	7.80677e-07
Kifc3	0.079153	0.415	0.347	8.62725e-05
Erp44	0.0790086	0.386	0.322	0.00126731
Med19	0.0789524	0.231	0.175	0.000262434
Sos1	0.0784803	0.348	0.287	0.00154003
Cops3	0.0784145	0.336	0.268	9.72783e-06
Swap70	0.0783868	0.401	0.339	0.00318368
Kank1	0.078223	0.615	0.556	0.0401049
Mblac2	0.0781951	0.252	0.192	3.64891e-05
Yy1	0.0779926	0.329	0.272	0.00800372
Rgma	0.0779381	0.682	0.62	0.00179327
Ndufaf4	0.0778453	0.436	0.366	4.05785e-05
Atp6v1g1	0.0777329	0.555	0.479	2.57264e-06
Magt1	0.0776521	0.315	0.245	1.25425e-07
Alkbh7	0.0775382	0.269	0.207	3.41542e-05
Calr	0.0775364	0.661	0.595	0.000345621
Magoh	0.077518	0.273	0.213	0.000317551
Chordc1	0.0774924	0.35	0.284	0.000157254
Krit1	0.0774733	0.482	0.408	4.19871e-06
Folh1	0.0773494	0.426	0.366	0.0156666
Mrpl21	0.0773182	0.298	0.234	3.14905e-05
Pnrc1	0.0773151	0.306	0.251	0.012635
Arid1a	0.077119	0.419	0.358	0.0115569
Znrd1	0.0770684	0.249	0.193	0.00122443
Cdc5l	0.0770318	0.271	0.209	4.42629e-05
Cpeb3	0.0770036	0.626	0.565	0.00959505
Ddx18	0.0769984	0.298	0.242	0.00489306
Lxn	0.0769477	0.573	0.509	0.00379794
Cyb5b	0.0768168	0.367	0.305	0.00270851
Pdlim4	0.076793	0.45	0.391	0.0329345
Zfp428	0.0767618	0.275	0.222	0.0104183
Fdx1	0.0765285	0.296	0.244	0.0312152
Eif2b4	0.0764521	0.227	0.172	0.000310879
Slc25a11	0.0764521	0.304	0.241	7.02345e-05
Nktr	0.0762803	0.572	0.503	0.000242294
Vezf1	0.0762459	0.394	0.331	0.00181016
Rab14	0.0762284	0.642	0.583	0.0158728
P4ha1	0.0761691	0.632	0.56	3.27007e-05
Entpd2	0.0761518	0.465	0.398	0.000411852
Lgalsl	0.0760873	0.41	0.345	0.000394029
Psmb2	0.0759621	0.508	0.448	0.0210322
Tbrg1	0.0759472	0.279	0.225	0.0161202
Kpna4	0.0759071	0.478	0.407	3.14617e-05
Rnps1	0.0758902	0.284	0.227	0.00224288
Hbegf	0.0756515	0.409	0.352	0.0397683
Eif5a	0.0756141	0.399	0.33	3.43897e-05
Tkt	0.0754323	0.657	0.599	0.0209658
Esrrg	0.0754068	0.259	0.209	0.0248079
Pi4k2a	0.0752735	0.222	0.159	4.92118e-08
Gpatch2	0.0752447	0.343	0.287	0.0179986
Rapgef3	0.0751745	0.555	0.481	2.54979e-06
Gpi1	0.0751327	0.607	0.548	0.0400225
Hdac2	0.074856	0.216	0.163	0.000922309
Akirin2	0.0748365	0.334	0.273	0.00065406
Zfr	0.0748133	0.645	0.583	0.00366479
Prr5	0.074708	0.308	0.249	0.00107071
Lncppara	0.074519	0.332	0.278	0.0483706
Cap2	0.0745054	0.441	0.375	0.00081133
Ncan	0.074411	0.53	0.465	0.00188303
Wasl	0.0743576	0.498	0.431	0.000518569
Ywhag	0.0742131	0.263	0.205	0.000503529
Npm1	0.0741665	0.542	0.47	2.2546e-05
Pex13	0.0740852	0.395	0.338	0.0353829
Wdr82	0.0739114	0.32	0.257	0.000158192
Pisd	0.0738816	0.313	0.248	2.23022e-05
Tubb5	0.0738332	0.282	0.223	0.000245709
Mrpl32	0.0738326	0.269	0.205	2.93779e-06
Pak1ip1	0.0737293	0.28	0.224	0.00265603
Mcrip2	0.073719	0.245	0.189	0.00104039
Thap2	0.0737073	0.362	0.304	0.012287
Pip4p1	0.073521	0.241	0.188	0.00350467
Rnf24	0.0733866	0.426	0.367	0.0283301
Rdh11	0.0733708	0.258	0.2	0.000368094
Sema4b	0.0731459	0.436	0.376	0.00831081
1110065P20Rik	0.0729583	0.286	0.233	0.0155353
Chsy1	0.0729143	0.315	0.261	0.0402584
Arnt2	0.0728436	0.63	0.568	0.00578758
Ift20	0.0728419	0.321	0.264	0.0128802
Rbm8a	0.0728053	0.311	0.248	9.80199e-05
Tead1	0.0727925	0.587	0.526	0.00869884
Eef2k	0.0727658	0.246	0.191	0.00167821
Prmt1	0.0727323	0.219	0.165	0.000327038
Gns	0.0727021	0.326	0.272	0.0414317
Rchy1	0.072635	0.312	0.253	0.00279613
Rbm18	0.0726338	0.202	0.15	0.000608151
Pdia6	0.0726225	0.462	0.392	2.34147e-05
Sel1l	0.0724796	0.395	0.327	5.71007e-05
Adamts20	0.0724251	0.201	0.151	0.00124296
Dhx15	0.0724246	0.362	0.302	0.00474909
Ino80b	0.0723832	0.213	0.158	0.000142121
Bet1l	0.072234	0.226	0.171	0.000498301
Nfe2l2	0.0721173	0.448	0.387	0.00868546
Lysmd2	0.0720892	0.332	0.273	0.00176262
Glud1	0.0720439	0.956	0.943	0.0298968
0610009B22Rik	0.0719271	0.295	0.238	0.00216876
Nt5m	0.0718626	0.255	0.196	8.88448e-05
Rrnad1	0.0718355	0.211	0.159	0.000686268
Cab39	0.0715878	0.309	0.247	8.52343e-05
Acat2	0.0715561	0.222	0.166	0.000104823
Rps19bp1	0.0715488	0.241	0.184	0.000125866
Caprin1	0.0715101	0.402	0.342	0.00961593
Dlc1	0.0713884	0.397	0.335	0.00245165
Psmd5	0.0712903	0.202	0.147	3.18836e-05
Zfyve21	0.0712101	0.464	0.402	0.00368886
Lfng	0.0710495	0.514	0.455	0.030907
Pin1	0.071033	0.27	0.214	0.00210235
Ccdc28b	0.0709504	0.317	0.256	0.000323911
Prrc2a	0.0709168	0.273	0.215	0.000779352
2300009A05Rik	0.0709094	0.272	0.208	1.36958e-06
Fam104a	0.0708893	0.312	0.253	0.00121563
Etv5	0.0708131	0.399	0.339	0.0070553
Erp29	0.0708096	0.434	0.368	0.000381796
Ccdc12	0.0707682	0.3	0.237	1.55191e-05
Zfp800	0.0707663	0.298	0.245	0.0447692
Exosc4	0.070698	0.219	0.168	0.00321797
Srsf9	0.0706759	0.24	0.183	0.00014088
Tob2	0.0705981	0.351	0.291	0.00265622
Psmd11	0.0705685	0.434	0.369	0.000668397
Acsl4	0.0705144	0.273	0.219	0.00484028
Lrig1	0.070472	0.468	0.407	0.00690037
Hnrnpa0	0.0704618	0.391	0.327	0.000378285
Cdkn1b	0.0704267	0.345	0.289	0.0247469
Csad	0.0704168	0.305	0.245	0.000657565
Irs2	0.0703555	0.234	0.185	0.0206114
Pim3	0.0703445	0.246	0.189	0.000188175
Gk	0.0703056	0.617	0.554	0.00318763
Glrx2	0.0701311	0.438	0.379	0.0247627
Ssna1	0.0701269	0.219	0.171	0.0127563
Ubtf	0.0700803	0.203	0.152	0.000878026
Hnrnpl	0.0697247	0.43	0.364	0.000301016
Fgf1	0.0697148	0.443	0.375	3.70267e-05
Pcf11	0.0695959	0.304	0.247	0.0027914
Mrps16	0.0695556	0.329	0.275	0.0489906
Sec61a1	0.069498	0.25	0.188	5.01743e-07
Mfhas1	0.0694659	0.436	0.375	0.00723984
Rbmxl1	0.0694298	0.222	0.171	0.00339335
Ddx42	0.0693965	0.331	0.267	5.15894e-05
Dzip1l	0.0693571	0.42	0.359	0.00429189
Srgap1	0.0692845	0.32	0.259	8.20188e-05
Cpne3	0.069207	0.31	0.252	0.00286168
Irak1bp1	0.0691784	0.207	0.153	0.000204373
Ralgds	0.0691343	0.309	0.248	7.27856e-05
Fam222b	0.0691	0.392	0.328	0.000501349
Plekho2	0.0690793	0.226	0.175	0.00380718
Snx18	0.0690451	0.206	0.156	0.00343748
Zfp771	0.069021	0.29	0.237	0.0266333
Aimp1	0.0688658	0.321	0.265	0.00899159
Rbm4	0.0687308	0.243	0.188	0.000668052
Stip1	0.0687063	0.231	0.173	9.86056e-06
Eef1akmt1	0.0685841	0.222	0.168	0.000543225
Nsdhl	0.0685455	0.372	0.312	0.00296303
Rbm42	0.0685294	0.24	0.19	0.0170333
Ppp2ca	0.0684677	0.515	0.452	0.00538149
Gsr	0.0683193	0.242	0.189	0.00309794
Prickle1	0.0683104	0.277	0.225	0.0104168
Ptpn2	0.0682906	0.244	0.186	2.32446e-05
Luzp1	0.0682461	0.377	0.318	0.0064106
Nrip1	0.0680982	0.344	0.281	0.000101752
Tgfb2	0.0680721	0.341	0.285	0.0165126
Msl2	0.0679978	0.212	0.154	1.21121e-06
Prdm16os	0.0679617	0.313	0.259	0.023755
Rbm22	0.0679294	0.241	0.192	0.0371472
Mat2b	0.0677513	0.271	0.217	0.00932029
Ncoa6	0.0677405	0.362	0.307	0.0410491
Pnpla2	0.067688	0.212	0.16	0.0014119
Cep78	0.0676516	0.219	0.164	0.000167043
Exosc7	0.0675227	0.206	0.156	0.00222954
Actr10	0.0671707	0.386	0.314	1.12442e-07
Papss1	0.0670844	0.336	0.275	0.000211848
Rnh1	0.0670248	0.329	0.274	0.030781
Grb2	0.0669915	0.301	0.247	0.0120851
Gipc1	0.0669797	0.213	0.167	0.0383292
Tomm40	0.0668903	0.273	0.211	2.42209e-06
Fgfr3	0.0668644	0.839	0.791	0.0138668
Rab3a	0.0668415	0.204	0.153	0.000763326
Brd2	0.0666126	0.281	0.227	0.00962618
A830008E24Rik	0.0665895	0.228	0.178	0.00871714
Dlgap4	0.0665691	0.261	0.205	0.00041123
Cox19	0.0664912	0.245	0.191	0.00146773
Fads1	0.0663813	0.468	0.397	2.79659e-06
Tspyl4	0.0663608	0.239	0.189	0.0182315
Snta1	0.0663518	0.464	0.403	0.00668063
Cdc40	0.0662693	0.317	0.26	0.00651583
Kif1a	0.0660646	0.504	0.444	0.0124868
Vps45	0.0660608	0.202	0.158	0.0380638
Map3k3	0.0660261	0.223	0.174	0.014889
Bcr	0.0659799	0.277	0.221	0.00144166
Plekhf2	0.0659146	0.256	0.205	0.0214271
Ddah2	0.06553	0.23	0.179	0.00583713
Kbtbd11	0.0654762	0.414	0.357	0.0329085
Gtf2b	0.065311	0.222	0.173	0.0214428
Polr2c	0.0652141	0.243	0.194	0.0327645
Lamtor3	0.0650212	0.311	0.254	0.000870066
Arhgap42	0.0649989	0.453	0.393	0.00692041
Ankrd10	0.0648194	0.251	0.202	0.0422852
Dpy30	0.0646589	0.275	0.223	0.0227062
Gps2	0.064576	0.251	0.2	0.0185894
Tlk1	0.064572	0.348	0.287	9.02062e-05
Gm16286	0.0642513	0.205	0.156	0.00576707
Mapk1ip1	0.0642191	0.286	0.23	0.00376979
Sdc4	0.0641213	0.799	0.743	0.00145028
Hspd1	0.064097	0.382	0.323	0.00425031
Tmx1	0.0640721	0.317	0.262	0.0104601
Ostm1	0.0640186	0.352	0.294	0.00150255
Mcl1	0.0639376	0.236	0.187	0.0231803
Eif3e	0.0639242	0.374	0.316	0.00530973
Echdc1	0.0638823	0.395	0.339	0.0420743
Fam168b	0.0638013	0.444	0.375	6.86508e-06
Dazap1	0.0637816	0.227	0.174	0.000915909
Cox11	0.0637748	0.226	0.172	0.000126634
Chd6	0.0637625	0.604	0.539	0.000668987
Eif3d	0.0637473	0.235	0.182	0.000654836
Pfkfb3	0.0637169	0.228	0.18	0.0308606
Magi1	0.0636351	0.557	0.491	0.000256066
Zfp799	0.0635903	0.226	0.176	0.00590465
Kcnj16	0.0635598	0.472	0.404	3.54751e-05
Nfic	0.0635342	0.315	0.258	0.00100087
Amer2	0.0634074	0.369	0.306	0.000113438
Upf3b	0.0633692	0.278	0.226	0.0131588
Polr2e	0.0633546	0.246	0.197	0.0273278
Stambpl1	0.0632582	0.363	0.306	0.0104607
Tor1a	0.063221	0.252	0.201	0.0233191
Zdhhc17	0.0631979	0.396	0.337	0.00465725
Naa20	0.0631877	0.35	0.29	0.001118
Mrps31	0.0631443	0.238	0.189	0.0289875
Ctdsp2	0.0631343	0.284	0.234	0.0447436
Eif3j1	0.0630602	0.478	0.412	6.10549e-05
Rraga	0.0630447	0.317	0.261	0.00504033
Cpsf3	0.0630353	0.205	0.158	0.0122648
Trappc4	0.0630089	0.342	0.284	0.0021972
Nedd4l	0.0629273	0.593	0.533	0.0128949
Nrp1	0.0627952	0.287	0.233	0.00507809
Cdk2ap2	0.0627899	0.211	0.162	0.00613922
Arhgef40	0.0627263	0.275	0.223	0.016386
Eif4a2	0.0626334	0.527	0.466	0.00877336
Klhl24	0.0625123	0.446	0.376	1.09573e-06
Klf15	0.0624155	0.376	0.32	0.0192707
Rif1	0.0623709	0.326	0.273	0.0440554
Psmc5	0.0623694	0.345	0.287	0.00073288
Cbll1	0.062329	0.206	0.157	0.00703554
St13	0.0622857	0.584	0.51	7.5892e-07
Pop5	0.0622583	0.223	0.175	0.0406385
Ttc4	0.0622484	0.315	0.26	0.0043245
Pgls	0.0621477	0.292	0.24	0.0410981
Rsu1	0.0621328	0.385	0.329	0.028108
Psma1	0.0621073	0.387	0.325	0.000377473
2610001J05Rik	0.0620759	0.262	0.209	0.00514396
Meaf6	0.0619579	0.249	0.196	0.0014534
Trmt13	0.0619564	0.205	0.156	0.00428285
Mrps17	0.0619337	0.315	0.261	0.0101852
Puf60	0.0618317	0.221	0.173	0.0238874
Ppp1r14b	0.0618061	0.431	0.372	0.00786824
Zfp266	0.0617989	0.401	0.345	0.0412652
Tmem234	0.0617471	0.411	0.349	0.000556349
Arhgap39	0.0617322	0.228	0.18	0.0215408
Azi2	0.0615656	0.207	0.161	0.0362649
1810026B05Rik	0.0615603	0.427	0.366	0.00144891
Mosmo	0.0615564	0.261	0.211	0.0359122
Pip4p2	0.0614782	0.44	0.382	0.0306691
Clpp	0.0614776	0.392	0.334	0.00877639
Ndufa10	0.061423	0.446	0.387	0.00512172
Nhlrc2	0.061253	0.238	0.189	0.0115257
Eif4a3	0.0612152	0.255	0.204	0.0118856
Chac2	0.0610357	0.206	0.159	0.0198621
Med7	0.0610003	0.257	0.205	0.00590227
Ccdc58	0.0608029	0.354	0.299	0.0228683
Lsm8	0.0607837	0.204	0.153	0.000263231
Spag7	0.0607052	0.312	0.26	0.049356
Psmd4	0.0606406	0.402	0.345	0.00770928
Slc35f6	0.06055	0.217	0.169	0.0129576
Cdk2ap1	0.0604815	0.252	0.202	0.0116858
Oxa1l	0.0603562	0.267	0.214	0.00551286
P4hb	0.0602814	0.348	0.292	0.0135319
Arnt	0.0600444	0.4	0.342	0.00946044
Pwwp2a	0.0600442	0.248	0.199	0.0426709
Sipa1l3	0.060027	0.226	0.177	0.00366156
Mapk8ip3	0.0599141	0.36	0.302	0.00482382
Ppp2r2a	0.0597636	0.373	0.316	0.00811711
Itga6	0.0597185	0.467	0.405	0.00186642
Pitpnb	0.0596931	0.264	0.214	0.0239856
Tfg	0.0596931	0.261	0.21	0.00949455
Nos1ap	0.0596827	0.299	0.241	0.000170534
Cs	0.0596047	0.565	0.495	7.18782e-06
Cct7	0.0595057	0.3	0.245	0.00172273
Zmynd8	0.059438	0.37	0.315	0.0203527
Ice1	0.0592549	0.239	0.191	0.0181855
Mfsd11	0.0590236	0.221	0.173	0.0127909
Taf10	0.0589116	0.272	0.22	0.00780771
Pnkd	0.0588221	0.573	0.51	0.000467627
Aldh2	0.0587134	0.537	0.479	0.0231172
Klhdc2	0.0587046	0.263	0.211	0.00375002
Abhd16a	0.0587029	0.244	0.191	0.000662844
Pcmtd1	0.0586756	0.63	0.573	0.0406806
1810013L24Rik	0.0586217	0.424	0.367	0.0232593
Ssb	0.0585785	0.525	0.458	7.70354e-05
Cox14	0.0585425	0.44	0.379	0.00071171
Tnfaip8	0.0585095	0.361	0.304	0.00108025
Gsk3b	0.0584386	0.745	0.689	0.00719708
Appbp2	0.0581814	0.311	0.254	0.000503861
Ccdc85b	0.0580844	0.341	0.28	1.44971e-05
Hnrnpk	0.0580581	0.667	0.609	0.010051
BC052040	0.0579161	0.202	0.158	0.0486121
Lims1	0.057635	0.538	0.479	0.0193213
Eef1g	0.0575688	0.43	0.37	0.00171481
Rpl7l1	0.0575626	0.236	0.189	0.0434388
Fus	0.0573893	0.607	0.548	0.0146937
Vps37a	0.0573494	0.317	0.265	0.0344201
Phb2	0.0572757	0.25	0.198	0.00060743
Svbp	0.0571957	0.321	0.269	0.0119451
Tor2a	0.0571854	0.226	0.176	0.00131454
Zfp871	0.0571479	0.35	0.296	0.0126271
Atg12	0.0570823	0.226	0.18	0.0275314
Trerf1	0.057079	0.331	0.277	0.00532631
Safb	0.0570756	0.304	0.252	0.0178307
Frs2	0.0570678	0.329	0.277	0.0320725
Fdxr	0.0570315	0.219	0.168	6.66108e-05
Kdm1a	0.0570308	0.343	0.289	0.0126914
Eif5	0.0569524	0.568	0.504	0.000181094
2810459M11Rik	0.0568745	0.241	0.193	0.0183202
Eif2s1	0.0568201	0.247	0.199	0.0311212
Tbcb	0.0566821	0.348	0.294	0.00795551
Sdhaf2	0.0566759	0.222	0.175	0.0164905
Mtor	0.0564407	0.314	0.262	0.013601
Med29	0.0563291	0.222	0.175	0.0244714
Lap3	0.0562846	0.569	0.512	0.027225
Chchd3	0.0561722	0.73	0.656	4.8128e-08
Zfp644	0.0560707	0.462	0.405	0.0313648
Tasor2	0.056067	0.241	0.19	0.000484571
Usp46	0.05606	0.229	0.181	0.00971012
C130071C03Rik	0.0560304	0.833	0.78	0.000611455
Rlf	0.0560225	0.333	0.278	0.00320646
Tor1aip2	0.0560133	0.334	0.275	0.00011179
Golga5	0.0558189	0.222	0.176	0.0383461
Aph1a	0.0557699	0.272	0.223	0.0308837
Tm2d3	0.0556347	0.378	0.321	0.00226709
Sfr1	0.0554248	0.363	0.31	0.0239468
Lztfl1	0.0552582	0.259	0.207	0.000576676
Sin3b	0.0552055	0.341	0.29	0.0425848
Ppp1r10	0.0550983	0.339	0.282	0.000570857
Csnk1a1	0.0550527	0.735	0.675	0.000867738
Ttc17	0.0550156	0.356	0.297	0.000226509
Ddx50	0.0549458	0.426	0.365	0.000587067
Stk38	0.0546757	0.357	0.303	0.0147557
Akap10	0.0546416	0.32	0.267	0.00899825
Pttg1	0.0544692	0.394	0.336	0.000967166
Sec31a	0.0542791	0.286	0.236	0.0190499
Idh2	0.0542038	0.517	0.454	0.000348854
G0s2	0.0539201	0.269	0.219	0.00329157
Rpl5	0.0537282	0.525	0.468	0.0234635
Scamp2	0.0535461	0.364	0.311	0.0231492
Zfp639	0.0534605	0.276	0.223	0.000134114
Blvrb	0.0532016	0.227	0.179	0.00215744
Ppil2	0.0530882	0.257	0.208	0.00788051
Rrp8	0.0529351	0.317	0.266	0.0105146
Ogdh	0.0528522	0.371	0.318	0.0162144
Aprt	0.0527926	0.203	0.16	0.039723
Ago2	0.0527454	0.362	0.31	0.0326647
Serinc3	0.0527167	0.411	0.356	0.0220351
Myh14	0.0527026	0.32	0.267	0.00474335
Tmem44	0.0526691	0.372	0.318	0.00975435
Glyr1	0.0525409	0.323	0.269	0.000620328
Tbc1d10a	0.0525403	0.332	0.278	0.00122875
Cnnm3	0.0524221	0.207	0.163	0.0406892
Supt3	0.0523426	0.399	0.345	0.0108998
Abhd6	0.0522574	0.412	0.358	0.0352651
Rbis	0.0522359	0.379	0.326	0.0220561
Sod2	0.051735	0.528	0.471	0.0206737
Trip11	0.0517299	0.48	0.418	0.000268854
Rin2	0.0516024	0.563	0.49	1.96816e-07
Ube2m	0.0515922	0.311	0.259	0.00455705
Zfp654	0.0514903	0.27	0.223	0.0424266
Surf4	0.0514018	0.267	0.219	0.0173219
Capns1	0.0509013	0.271	0.222	0.00595953
Cmtm3	0.0508124	0.233	0.188	0.0321805
Adnp	0.0506683	0.385	0.33	0.00533042
Kif3a	0.0501943	0.264	0.217	0.0186771
Mccc1	0.0501874	0.24	0.195	0.0210801
Nae1	0.0501751	0.289	0.241	0.0417014
Tnrc6b	0.0500933	0.82	0.77	0.00397618
Pabpn1	0.0500691	0.68	0.621	0.00208389
Ptov1	0.0499997	0.404	0.352	0.0499052
Wdr26	0.0499645	0.407	0.349	0.000336956
Rexo2	0.0497747	0.311	0.258	0.000279201
Rpsa	0.0497504	0.61	0.549	0.00103065
Sf3b6	0.04963	0.533	0.477	0.012458
Stxbp3	0.0494706	0.465	0.411	0.0268639
Eps15l1	0.0493033	0.334	0.285	0.047536
Rnf115	0.0490294	0.342	0.292	0.0357824
Ddx6	0.0488637	0.43	0.373	0.00498682
Txndc9	0.0488027	0.377	0.324	0.0111338
Usp2	0.0488026	0.502	0.441	0.000580551
5430405H02Rik	0.048726	0.271	0.225	0.0374622
Mrps5	0.0484171	0.378	0.322	0.000552098
Apln	0.0481461	0.257	0.211	0.0163081
Rhoq	0.0480518	0.382	0.331	0.0267164
Ino80d	0.047942	0.358	0.305	0.00292431
Mxd4	0.0477646	0.413	0.358	0.013013
Gmcl1	0.0475831	0.215	0.169	0.000338668
Gorasp2	0.0473791	0.25	0.204	0.0047208
Etv6	0.0472563	0.441	0.385	0.00203054
Atad1	0.0471479	0.403	0.348	0.00556058
Wasf2	0.0469549	0.287	0.24	0.035329
Arfgef1	0.0469171	0.421	0.367	0.0123181
U2af2	0.0466647	0.255	0.21	0.0489492
Srebf2	0.0466346	0.511	0.456	0.0173133
Api5	0.0466294	0.269	0.223	0.0260965
Gna11	0.046503	0.246	0.2	0.00441677
Pfdn6	0.0462394	0.307	0.257	0.00387687
Rnf138	0.0461875	0.254	0.209	0.0491915
Ptprm	0.0461817	0.582	0.527	0.0200018
Dctn1	0.0461095	0.215	0.172	0.0195555
Rassf8	0.0460317	0.238	0.194	0.0276113
Uba1	0.045927	0.272	0.224	0.00467958
Ak4	0.0456634	0.267	0.22	0.00348014
Gtf2i	0.0456592	0.562	0.505	0.00755133
Cript	0.045502	0.341	0.292	0.0179374
Psat1	0.0454701	0.497	0.438	0.000637085
Gm11266	0.0452642	0.46	0.407	0.0273789
Zfp36l2	0.045241	0.52	0.461	0.00298059
Apba2	0.0452221	0.618	0.555	2.28368e-05
Sike1	0.0451106	0.207	0.166	0.0370263
Ranbp3l	0.0449489	0.481	0.427	0.0387004
Dcaf6	0.0448075	0.376	0.322	0.000562496
Idh1	0.0442667	0.558	0.499	0.00138108
Glrx3	0.0442357	0.35	0.296	0.000144316
Senp6	0.0441676	0.51	0.456	0.0341226
Desi2	0.0441019	0.619	0.563	0.0225591
Rpl36al	0.0440675	0.435	0.378	0.000456521
Lin7c	0.044006	0.337	0.289	0.0282859
Mcur1	0.0439308	0.43	0.376	0.00221738
Rab1b	0.0439252	0.211	0.17	0.0317672
Gosr1	0.0438137	0.208	0.167	0.0258277
Arhgef10l	0.0437817	0.353	0.302	0.00476407
Trir	0.0437541	0.348	0.299	0.0148312
Mrpl14	0.0436437	0.246	0.202	0.0335946
Pank3	0.0435845	0.261	0.215	0.00204837
Acadvl	0.0431793	0.268	0.224	0.0483372
Slain2	0.0431428	0.207	0.164	0.0022063
Faf2	0.0426152	0.321	0.274	0.042709
Brd1	0.0422032	0.37	0.321	0.025226
Fstl1	0.0421923	0.378	0.326	0.00469549
Med21	0.0421055	0.294	0.245	0.000373742
Gm266	0.0419281	0.309	0.263	0.0390562
Eogt	0.0418908	0.295	0.249	0.0481063
Arhgap17	0.0417597	0.282	0.234	0.0051584
Rab11a	0.0416999	0.306	0.259	0.0383552
Mrps24	0.0416583	0.369	0.321	0.036411
Zfyve9	0.0413583	0.406	0.352	0.00143245
Eif4a1	0.0412454	0.456	0.4	0.00113128
Akap8	0.0412361	0.3	0.252	0.000735679
Slc23a2	0.0412098	0.337	0.289	0.0131759
Kcnj10	0.0412083	0.479	0.426	0.00702978
Txndc17	0.0410945	0.32	0.271	0.00150567
Arid4a	0.0406527	0.413	0.362	0.0304181
Bcas2	0.0406055	0.311	0.265	0.0152004
Fbxl3	0.040529	0.378	0.329	0.00946838
Mrps9	0.0401957	0.321	0.274	0.00867057
Ghr	0.0401927	0.682	0.628	0.015545
Acot13	0.0400163	0.409	0.35	3.73161e-05
Sil1	0.0398594	0.35	0.299	0.00339956
Bzw1	0.0396718	0.381	0.327	0.000219111
Jmjd1c	0.0396696	0.677	0.622	0.00611739
Glt8d1	0.0395305	0.447	0.393	0.00120822
Ddit4	0.0395075	0.377	0.329	0.0269649
Hgsnat	0.0392135	0.201	0.16	0.000512594
Zzef1	0.0391426	0.341	0.292	0.00302157
Tbca	0.0391292	0.413	0.355	1.154e-05
Sorbs3	0.0381809	0.246	0.204	0.0125279
Dlg5	0.0375184	0.472	0.42	0.0433887
Clta	0.0373146	0.485	0.434	0.0295867
Psmb3	0.0371212	0.409	0.355	0.00052697
Trip12	0.0370681	0.548	0.492	0.00116625
Syn2	0.0370529	0.474	0.421	0.00996016
Mboat2	0.0369703	0.542	0.489	0.0167652
Peli1	0.0368855	0.414	0.366	0.0494739
Gtf2a2	0.036326	0.347	0.301	0.0110766
Fads2	0.0358932	0.783	0.734	0.0265069
2410006H16Rik	0.0357861	0.202	0.165	0.0204859
Hs2st1	0.0355622	0.49	0.438	0.00717505
Zfp292	0.0347822	0.423	0.372	0.00401367
Ddx3x	0.0342614	0.357	0.312	0.0310915
Vps35	0.0337242	0.413	0.364	0.00770147
Brd7	0.0337024	0.309	0.265	0.0130546
Srpr	0.0332571	0.345	0.297	0.000741102
Acat1	0.0326047	0.454	0.407	0.0286201
Pak2	0.0324335	0.521	0.468	0.00221835
Chfr	0.0322066	0.295	0.255	0.03146
Hspa9	0.0318756	0.443	0.395	0.0259801
Gabra2	0.0315929	0.525	0.475	0.0359402
Pnrc2	0.0310464	0.327	0.284	0.00809355
Ckap5	0.030435	0.713	0.663	0.0342713
Bmpr2	0.0301291	0.443	0.393	0.00295878
Atp6v1e1	0.030101	0.578	0.523	0.000601856
Lrpprc	0.0299476	0.225	0.19	0.0490588
Vamp2	0.029833	0.417	0.373	0.0244702
Bicd1	0.0296383	0.501	0.448	0.000779146
B2m	0.0293994	0.264	0.224	0.0168023
Sap130	0.029107	0.302	0.262	0.0183725
Npc1	0.0284886	0.362	0.319	0.0286452
Hadha	0.0277295	0.51	0.462	0.0184706
Scaf8	0.0275966	0.469	0.423	0.0256435
Atxn2	0.027141	0.541	0.491	0.00756141
Rnf180	0.02701	0.392	0.344	0.00166762
Jak1	0.02599	0.511	0.457	0.00019642
Zfp641	0.0256695	0.328	0.288	0.0305041
Esd	0.0240266	0.305	0.268	0.0291431
Map2k4	0.0238098	0.282	0.245	0.0102416
Rab18	0.0235013	0.423	0.376	0.00129443
Srsf10	0.0226482	0.427	0.384	0.0101605
Prex1	0.0222174	0.514	0.466	0.018326
Plcd4	0.0221445	0.582	0.534	0.0146229
Ranbp2	0.0220006	0.416	0.374	0.0191597
Cables1	0.0219004	0.652	0.598	0.00257499
Arid4b	0.0218742	0.495	0.444	0.000534535
Slc25a17	0.0213319	0.251	0.217	0.00359981
Mrpl42	0.0204667	0.445	0.398	0.000958548
Wdr33	0.0199205	0.558	0.511	0.00971807
Ptges3	0.0188491	0.5	0.453	0.00392816
Dag1	0.0186483	0.506	0.465	0.0330659
Sf3b1	0.0174784	0.596	0.548	0.00263358
Mrpl52	0.0164549	0.407	0.363	0.000806871
Wdr37	0.00980809	0.28	0.252	0.0329117
Fam49b	0.00936143	0.557	0.508	0.00075562
Tmem176a	0.00930169	0.543	0.501	0.0326629
Ube3c	0.00841401	0.462	0.42	0.00819819
Cnep1r1	0.00825223	0.24	0.215	0.0033121
Sec22a	0.00800406	0.213	0.187	0.00359335
Cbx3	0.00792558	0.528	0.487	0.0183214
Ndufs3	0.00785561	0.476	0.438	0.0436677
Npdc1	0.00747282	0.284	0.256	0.00794406
Kdm3a	0.00715942	0.459	0.421	0.0392698
Gramd3	0.00600466	0.712	0.669	0.00965551
Foxo1	0.00557969	0.658	0.612	0.0127141
Lmbrd1	0.00430624	0.542	0.501	0.017789
5031425E22Rik	0.00386413	0.561	0.517	0.00138513
Zranb2	0.00354996	0.621	0.58	0.00590041
Ubn2	0.00322608	0.608	0.564	0.00144218
Chd4	0.00167828	0.595	0.554	0.00479716
Ankrd12	0.00129177	0.597	0.552	0.000623834
Elovl5	0.00121437	0.637	0.593	0.00321614
Gak	0.000659156	0.238	0.216	0.0147492
Asap1	0.000450913	0.448	0.412	0.0269647
Prdx5	-1.18346e-05	0.499	0.459	0.00274607
Asxl2	-0.000268174	0.414	0.38	0.0215193
Ppargc1a	-0.00376262	0.669	0.626	0.00574973
Zmat2	-0.0051463	0.316	0.292	0.00577308
Gsta4	-0.00519806	0.274	0.251	0.00786349
Map4k4	-0.00545345	0.581	0.537	0.000112288
Fibp	-0.00606896	0.449	0.409	0.000136608
Pcbp2	-0.00636983	0.543	0.504	0.000708022
Phyh	-0.00706504	0.447	0.413	0.00148115
U2surp	-0.00756872	0.515	0.485	0.0390651
Ssr3	-0.00893766	0.497	0.465	0.00265097
Mrpl41	-0.0130778	0.405	0.369	2.25396e-06
Ndufb5	-0.0138058	0.515	0.487	0.0360511
Daam1	-0.0160306	0.608	0.57	0.00121178
Ptk2	-0.0164724	0.652	0.619	0.00281126
Pon2	-0.0182788	0.555	0.527	0.0163038
Chpt1	-0.0183715	0.648	0.609	2.22656e-05
Utp14b	-0.0193679	0.548	0.516	0.0233228
Npepps	-0.0196767	0.59	0.562	0.0149743
Rpl34	-0.0197227	0.705	0.669	0.00891537
Rhoa	-0.0216813	0.545	0.519	0.0152689
Atp6v1f	-0.0230596	0.48	0.453	0.0274585
Acss1	-0.0234246	0.635	0.602	0.00471655
Swi5	-0.0245198	0.443	0.424	0.0297397
Ubr5	-0.0260732	0.627	0.598	0.0130164
Omg	-0.0260838	0.511	0.487	0.0145987
Galnt1	-0.0261818	0.571	0.548	0.04897
Map1lc3b	-0.0270243	0.568	0.543	0.0474459
Atox1	-0.0301964	0.361	0.342	0.000611635
Tfrc	-0.0341889	0.322	0.318	0.0482062
Ndufa11	-0.0414246	0.573	0.552	0.0346175
Hibadh	-0.044411	0.536	0.524	0.0071129
Ptpra	-0.0454406	0.627	0.608	0.00742133
Tmed10	-0.0464384	0.746	0.726	0.00830901
Fgd6	-0.0473823	0.648	0.629	0.00261622
Myl6	-0.0522535	0.526	0.509	1.70095e-05
Hsbp1	-0.0534698	0.471	0.462	0.00451881
Pcsk1n	-0.0557802	0.342	0.346	0.0042892
Ndufb2	-0.0574846	0.545	0.535	0.00470485
Aldh7a1	-0.0600241	0.519	0.52	0.0157057
Dad1	-0.0603538	0.58	0.569	0.0340031
Prdx2	-0.0606438	0.652	0.641	0.016973
Serinc1	-0.0637957	0.767	0.76	0.043472
Gnb1	-0.0644714	0.605	0.605	0.000780322
Emc7	-0.0651892	0.584	0.576	0.00183387
Sesn3	-0.0663758	0.582	0.58	0.0334651
Skp1a	-0.0669809	0.496	0.498	0.00335614
Xist	-0.0687073	0.539	0.519	0.0329152
Hsd17b11	-0.0695925	0.472	0.485	0.0245678
Scp2	-0.070022	0.511	0.516	0.00752805
Coq10b	-0.0707336	0.326	0.324	0.00143653
Gabrg1	-0.0709706	0.691	0.678	0.000539113
Pigp	-0.0711906	0.412	0.429	0.0194676
Mkln1	-0.0715738	0.655	0.646	0.00244519
Ubl5	-0.0743991	0.479	0.486	0.0105424
Spcs1	-0.0751104	0.428	0.441	0.00882489
Tagln3	-0.0757872	0.579	0.583	0.00528035
Ephb1	-0.0759676	0.475	0.473	0.0193335
Dhrs7	-0.0764816	0.557	0.552	0.000200239
mt-Co2	-0.0821757	1	1	0.00165887
Pde8b	-0.0834427	0.81	0.802	0.0287422
1810037I17Rik	-0.0838233	0.556	0.56	0.00996301
Cox7b	-0.0846723	0.7	0.695	0.0143897
Atp5mpl	-0.085854	0.69	0.688	0.0220071
Gm26512	-0.0863234	0.634	0.628	7.24567e-05
Rplp1	-0.0863844	0.84	0.833	0.0016865
Ywhae	-0.0876404	0.808	0.805	0.00158143
Calm3	-0.0918994	0.484	0.493	6.92281e-07
Ndufa2	-0.0929397	0.624	0.624	9.70871e-05
Cox6a1	-0.0949838	0.558	0.561	1.64421e-07
Tmco1	-0.0987228	0.57	0.577	6.63309e-06
S100a13	-0.101955	0.649	0.657	0.0167564
Txnip	-0.102286	0.203	0.228	0.00166598
Prnp	-0.103007	0.982	0.985	0.000585668
Cmtm5	-0.103511	0.697	0.703	5.47491e-06
Camk2n1	-0.103859	0.754	0.761	8.65685e-05
Mgst1	-0.103972	0.304	0.343	6.88842e-05
Gpm6a	-0.105522	0.994	0.996	0.000394472
Srebf1	-0.110708	0.514	0.544	5.25243e-06
Fbxo2	-0.110728	0.479	0.507	0.000228289
Slc1a2	-0.111209	1	1	1.75826e-06
Scara3	-0.111972	0.435	0.467	5.10153e-08
Appl2	-0.122723	0.924	0.939	2.17653e-06
Ndrg2	-0.125201	0.96	0.968	1.47771e-06
Prxl2a	-0.125573	0.786	0.812	0.000580703
S100b	-0.127371	0.663	0.673	4.63651e-09
Cox4i1	-0.127649	0.872	0.88	0.000195837
Sparcl1	-0.135822	0.999	0.998	4.86859e-08
Fam214a	-0.141739	0.488	0.537	5.73788e-08
Hsd11b1	-0.14395	0.4	0.459	0.0001303
Atp6v0c	-0.145043	0.804	0.827	3.70865e-08
Rida	-0.149403	0.476	0.517	1.45561e-11
Son	-0.150538	0.99	0.992	1.66811e-14
Cox6c	-0.153301	0.807	0.823	1.36991e-06
Cldn10	-0.156496	0.942	0.948	1.52321e-05
Hopx	-0.157676	0.626	0.653	0.0206008
Ntsr2	-0.158383	0.973	0.981	6.71442e-13
Pantr1	-0.159098	0.854	0.867	0.00491268
Abca1	-0.161136	0.676	0.695	8.28486e-13
Fxyd1	-0.161779	0.729	0.755	2.24044e-07
Pla2g7	-0.174195	0.979	0.98	3.68292e-10
Cpe	-0.178887	0.998	1	7.50971e-20
Cd81	-0.182252	0.957	0.964	9.96747e-11
Prex2	-0.184089	0.979	0.988	1.25892e-15
Nkain4	-0.191092	0.758	0.78	2.06376e-13
Tprkb	-0.248485	0.711	0.769	1.98255e-24
Clu	-0.248624	0.982	0.988	8.62808e-14
Gstm5	-0.250155	0.93	0.934	2.98819e-15
Nnat	-0.26593	0.451	0.521	3.99418e-12
Fth1	-0.280763	0.963	0.969	3.43627e-24
Bsg	-0.309374	0.728	0.76	8.53219e-22
Cst3	-0.313023	0.999	0.999	4.75183e-06

### Sheet: Astro-Reactive
Row.names	avg_log2FC_cluster1	pct.1_cluster1	pct.2_cluster1	p_val_adj_cluster1
Apoe	0.247928	1	1	2.77431e-06
Tmsb4x	0.288823	0.98	0.974	1.69627e-05
Acsl3	0.217226	0.997	0.992	0.000320678
Gapdh	-0.165291	1	1	0.0102772
Mt3	-0.178146	1	1	0.016653
Gstm5	-0.188142	1	1	0.0412565
S100b	-0.215082	0.958	0.967	0.0487031

### Sheet: Micro-Homeo
Row.names	avg_log2FC_cluster1	pct.1_cluster1	pct.2_cluster1	p_val_adj_cluster1
Apoe	0.311485	0.74	0.692	0.0300981
Jun	0.283703	0.77	0.742	0.012177
Celf2	0.212573	0.997	0.995	8.7699e-05
Ccnd3	0.212261	0.993	0.983	2.24934e-07
Arhgap45	0.182449	0.943	0.937	0.0014291
AC149090.1	0.17277	0.965	0.947	0.00460737
Malat1	0.157465	1	1	2.93814e-07
Inpp5d	0.148869	0.999	1	0.000537628
Anxa3	0.112235	0.426	0.414	0.0483248
Cbl	0.103128	0.527	0.536	0.00111332
Itga9	0.0981465	0.75	0.779	0.00292133
Tln1	0.0669724	0.74	0.784	0.00140716
Capn3	0.0623738	0.608	0.648	0.0361664
Cotl1	0.0594277	0.573	0.615	0.0126985
Ehd4	0.0446708	0.559	0.61	0.0334638
Clint1	0.0390528	0.677	0.733	0.00044308
Fscn1	0.0372493	0.385	0.426	0.0173465
Hspe1	0.0235006	0.434	0.497	0.0087345
Cd37	0.0135384	0.715	0.775	0.0199769
Arhgap12	0.0122207	0.741	0.804	0.00262616
Extl3	0.00335916	0.675	0.74	0.012206
Tpd52	0.000507674	0.364	0.421	0.0121684
Pnp	-0.00592152	0.528	0.623	2.79969e-07
St13	-0.00685659	0.544	0.618	0.000526541
Hnrnpf	-0.0149881	0.464	0.532	0.00369691
Selenok	-0.0171338	0.5	0.575	0.00194267
Pdia6	-0.0397138	0.564	0.655	9.52224e-05
Sdcbp	-0.0421621	0.571	0.648	0.0480551
Sec61g	-0.0515375	0.429	0.518	0.00449709
Laptm4a	-0.0542868	0.672	0.756	0.0143934
Crlf3	-0.0553314	0.694	0.785	0.000123068
Nme2	-0.056801	0.421	0.5	0.0417545
Adgre1	-0.0664027	0.632	0.721	0.00406912
Arpc3	-0.0671566	0.53	0.623	0.00144673
Fnbp1	-0.0682999	0.661	0.744	0.0263549
Ldhb	-0.0735851	0.699	0.782	0.0266548
Atp6v0e	-0.0738809	0.318	0.404	0.000503138
Vamp8	-0.0752088	0.29	0.371	0.00617582
Pmp22	-0.0764033	0.429	0.517	0.0157702
Ndufa4	-0.0768781	0.33	0.415	0.0102665
Myl12b	-0.0784575	0.318	0.402	0.00229128
Coro1a	-0.0812619	0.471	0.566	0.00259085
Brk1	-0.081439	0.541	0.629	0.0468882
Bri3	-0.0820323	0.614	0.703	0.0245039
Arhgdib	-0.0825819	0.429	0.533	4.1029e-05
Gas5	-0.0868367	0.438	0.532	0.00752441
Btf3	-0.0872627	0.379	0.475	0.00176477
Atp5l	-0.0929676	0.325	0.411	0.0312949
Ybx1	-0.106732	0.345	0.457	3.09828e-06
Csnk1a1	-0.115839	0.571	0.676	0.000242499
Rabac1	-0.120107	0.469	0.564	0.023468
Elob	-0.122754	0.256	0.347	0.00258193
Cox6c	-0.124436	0.434	0.531	0.0154608
H2-K1	-0.125572	0.529	0.63	0.00353463
C3ar1	-0.127047	0.34	0.433	0.0135919
Eif4a1	-0.127319	0.392	0.494	0.00155286
Cul1	-0.130405	0.53	0.648	2.93608e-06
Lyz2	-0.134264	0.262	0.374	2.86441e-06
Slc25a5	-0.134779	0.46	0.579	1.3915e-05
Cox7c	-0.138563	0.613	0.701	0.0240168
Gngt2	-0.141326	0.292	0.397	0.000121084
Aldoa	-0.148976	0.295	0.403	7.00726e-05
H2-D1	-0.162065	0.564	0.669	0.000607746
Cd52	-0.175407	0.688	0.762	0.000135505
Gm22146	-0.191452	0.179	0.25	0.00644738
Abcg1	-0.194991	0.201	0.284	0.00100624

### Sheet: Micro-DAM
Row.names	avg_log2FC _dam	pct.1 _dam	pct.2 _dam	p_val_adj _dam
Apoe	0.477027	0.617	0.538	0.00859502
Anxa3	0.239683	0.723	0.605	1.58703e-14
Dusp6	0.204136	0.603	0.493	1.35494e-08
Fcrls	0.185244	0.976	0.971	2.82332e-07
AC149090.1	0.159902	0.834	0.792	0.00106899
Malat1	0.14326	0.992	0.995	3.45512e-06
Pnp	0.141767	0.748	0.682	0.00511796
P2ry12	0.139985	0.978	0.974	0.0123
G530011O06Rik	0.129567	0.303	0.237	0.0153344
Dynll1	0.126179	0.585	0.5	0.00311843
Cebpd	0.123533	0.414	0.327	0.00158574
Arhgef40	0.115703	0.338	0.258	0.00347619
Arl1	0.114639	0.521	0.442	0.0194784
Derl2	0.107692	0.386	0.306	0.0139984
Cdkn1b	0.103171	0.322	0.245	0.0105269
C1qb	0.102108	1	1	0.0398434
Rest	0.0965526	0.247	0.177	0.0094126
Tmem37	0.092579	0.467	0.384	0.011404
Ppp6r2	0.0892389	0.258	0.185	0.00201967
H2afv	0.0830298	0.325	0.253	0.0412353
Tsix	0.074174	0.206	0.144	0.00556026
Xist	0.0715675	0.611	0.513	5.70406e-06
Jtb	0.066803	0.362	0.293	0.0348309
Parp1	0.0646003	0.307	0.238	0.00122305
Ttc3	0.0611167	0.475	0.403	0.0280119
Cct7	0.0560214	0.39	0.323	0.0364868
Gpbp1l1	0.0447552	0.377	0.316	0.0316487
Lyz2	-0.0752668	0.589	0.67	0.0205584
Ddx3y	-0.102714	0.223	0.297	0.00644975
Rsrp1	-0.124803	0.91	0.927	0.047494
Rbm3	-0.127922	0.501	0.549	0.0106428
Mertk	-0.15231	0.968	0.981	0.0287158
Ptprj	-0.170255	0.898	0.921	0.026634
Ppp1r21	-0.177055	0.641	0.699	4.45464e-05
Lrmda	-0.181185	0.884	0.91	0.0467788
Eif2s3y	-0.199275	0.213	0.31	2.95832e-09
Plxna4	-0.202717	0.723	0.781	0.000633422
Abca1	-0.209534	0.761	0.827	3.32146e-07
Abcg1	-0.223367	0.335	0.443	2.26314e-14
Fkbp5	-0.301243	0.826	0.883	5.32877e-17

### Sheet: Oligodendrocyte
Row.names	avg_log2FC_cluster0	pct.1_cluster0	pct.2_cluster0	p_val_adj_cluster0
Apoe	0.453935	0.994	0.989	1.15317e-70
Slc38a2	0.312642	0.977	0.947	1.76659e-33
Hmgcs1	0.253408	0.654	0.572	3.27055e-11
Msmo1	0.224999	0.574	0.464	5.84766e-13
Hspa5	0.215678	0.739	0.679	1.3156e-09
Pantr1	0.2137	0.669	0.574	4.71589e-11
AC149090.1	0.206383	0.404	0.269	6.3493e-19
Idi1	0.186804	0.444	0.355	2.17182e-08
Hsph1	0.185934	0.44	0.337	6.76719e-12
Jph4	0.173969	0.69	0.596	4.9811e-08
Polr3e	0.169958	0.796	0.752	0.000126724
Tpt1	0.169119	0.999	0.998	1.69183e-17
Cst3	0.168692	0.943	0.908	2.517e-07
Cacybp	0.168538	0.622	0.517	3.50793e-10
Apod	0.165287	0.998	0.998	2.74775e-14
Dnaja1	0.164645	0.857	0.799	1.29847e-08
Cyp51	0.164351	0.473	0.39	3.75839e-06
P4ha1	0.162638	0.493	0.415	2.19123e-05
Dixdc1	0.160697	0.934	0.887	1.21316e-09
Bfsp2	0.158115	0.519	0.429	1.18601e-05
Cab39l	0.156277	0.526	0.468	0.0333714
Sgk1	0.154888	0.995	0.983	4.10068e-16
Hsp90ab1	0.154531	1	1	1.03553e-25
Zbtb16	0.149502	0.836	0.747	6.21544e-10
Crebrf	0.146835	0.7	0.622	2.91786e-05
Rpsa	0.144749	0.993	0.987	1.94493e-09
Car2	0.143115	0.998	1	1.3596e-11
Gjc2	0.143085	0.735	0.667	5.07035e-05
Hsp90b1	0.141316	0.943	0.906	2.82162e-08
Ahsa2	0.140933	0.358	0.264	2.49937e-08
Ndrg1	0.138217	0.987	0.964	1.34112e-12
Hspa8	0.137718	0.999	0.998	2.66593e-13
Arpc1b	0.134484	0.486	0.406	0.000644605
Dynll1	0.132629	0.84	0.788	0.00278532
Arid5b	0.132328	0.937	0.916	0.000431434
Rnf144a	0.13232	0.602	0.509	5.68491e-06
Hexb	0.131993	0.415	0.336	7.86067e-05
Manf	0.130244	0.509	0.421	3.88032e-05
Rps2	0.129345	0.974	0.957	5.8676e-06
Cryab	0.128712	1	1	1.95052e-07
Hspe1	0.126566	0.726	0.673	0.00964014
Rps24	0.126483	0.99	0.986	3.86422e-07
Dnajb1	0.125245	0.268	0.191	1.21881e-06
Pdia6	0.124306	0.513	0.447	0.00279132
Srsf7	0.123624	0.673	0.591	3.48797e-05
Qdpr	0.122754	0.998	1	2.10466e-06
Rps3	0.120407	0.973	0.971	2.92263e-05
Ptges3	0.119805	0.928	0.904	0.00154226
Rps29	0.119485	0.995	0.992	7.28341e-06
Sox8	0.119285	0.561	0.496	0.0249619
Klf13	0.118621	0.981	0.964	4.04731e-06
Mat2a	0.118107	0.937	0.903	0.00525429
Fdft1	0.117967	0.413	0.334	0.000459529
Rpl13	0.117571	0.996	0.992	1.54058e-07
Tuba1a	0.114975	0.986	0.981	0.00646369
Mxd4	0.114507	0.531	0.46	0.0160236
Ptms	0.114094	0.527	0.456	0.0241204
Hspd1	0.114004	0.716	0.646	0.00110953
Rps3a1	0.11378	0.99	0.985	0.000122438
Ndrg2	0.112718	0.604	0.532	0.0222544
4933431E20Rik	0.112585	0.485	0.418	0.0199012
Rps8	0.112327	0.999	0.999	9.30026e-06
Rplp0	0.109578	0.961	0.941	0.00264188
Ubc	0.109403	0.983	0.976	0.000985922
Amer2	0.10834	0.619	0.544	0.00919637
Rpl10	0.107014	0.943	0.922	0.0136175
Aif1l	0.106569	0.368	0.298	0.0119501
Txnip	0.105358	0.254	0.195	0.0091775
Fkbp4	0.10494	0.602	0.523	0.00232932
Eef1a1	0.102623	0.999	0.998	3.01737e-05
Rpl23	0.102142	0.992	0.984	0.00580568
Tubb4a	0.101902	1	1	1.90652e-06
Hsp90aa1	0.101238	1	1	6.74934e-09
Rps21	0.0990028	0.998	0.996	0.0278024
Rps23	0.0985809	0.991	0.986	0.0215299
Slc3a2	0.0976411	0.403	0.331	0.0176285
Mettl26	0.096829	0.316	0.253	0.027707
Traf6	0.0960214	0.457	0.385	0.0318092
Tuba1b	0.0952794	0.533	0.442	5.01508e-06
Rpl8	0.0932668	0.982	0.972	0.0490059
Rpl9	0.0926609	0.986	0.981	0.0461905
Rpl23a	0.091177	0.871	0.821	0.0135315
Stmn1	0.0891889	0.998	0.998	0.0143505
Malat1	0.0887822	1	1	0.0318913
Rdx	0.0884131	0.981	0.964	0.0429738
Ugt8a	0.0867077	0.998	0.996	0.0417134
Rpl6	0.0860412	0.994	0.983	0.00195121
Pop5	0.0812873	0.453	0.382	0.0435684
Tmem50a	0.0761887	0.845	0.786	0.012819
Rtn4	0.0746686	1	1	0.00670196
Aplp1	0.0694684	1	1	0.0130575
App	-0.0629015	1	1	0.0147125
mt-Co1	-0.0711981	1	1	0.00347342
Cox7b	-0.0790531	0.744	0.738	0.0448679
mt-Co2	-0.0799162	1	1	1.36455e-05
Mobp	-0.0989416	1	1	8.41906e-05
Rhob	-0.10186	0.964	0.962	0.0318869
mt-Nd5	-0.104436	0.975	0.981	0.0103499
Edil3	-0.105029	0.999	1	0.0018724
Slc6a1	-0.115854	0.662	0.676	4.83151e-05
Gm50323	-0.116164	0.176	0.233	0.00244821
Snap25	-0.120713	0.164	0.235	7.59219e-06
Tmem178b	-0.121558	0.962	0.97	0.0140951
Arsg	-0.122801	0.697	0.719	0.000529296
Aldoa	-0.123098	0.919	0.923	0.0433002
Fnbp1	-0.127681	0.997	0.999	8.6744e-09
Ank	-0.130464	0.8	0.819	0.00171214
Rcan2	-0.131706	0.966	0.968	0.00719906
Kif13b	-0.132406	0.926	0.925	0.00087193
H2afj	-0.133595	0.9	0.918	0.0497067
Ttll5	-0.133611	0.703	0.728	0.00330667
Slc24a2	-0.136883	1	0.999	3.65387e-07
Nfic	-0.140277	0.466	0.514	0.000113131
Aspa	-0.145759	0.994	0.997	1.94421e-08
Dbi	-0.153963	0.998	0.998	1.0769e-09
Glul	-0.154302	0.981	0.987	0.0348351
Anks1b	-0.154705	0.929	0.931	0.000930937
Atp1a1	-0.156828	0.722	0.762	1.107e-08
Pvt1	-0.160473	0.446	0.5	0.00229401
Acsl3	-0.167535	0.679	0.72	6.8237e-07
St6galnac3	-0.169064	0.986	0.985	2.08267e-05
Kctd3	-0.170713	0.556	0.606	1.35711e-05
Pacrg	-0.17196	0.703	0.733	0.000499703
Kcna1	-0.177275	0.853	0.866	6.74753e-08
Xkr4	-0.178461	0.573	0.634	0.00369086
Ctnna3	-0.184828	0.846	0.88	0.0366204
Creb5	-0.190607	0.897	0.912	1.96537e-12
Enpp6	-0.193153	0.221	0.272	0.0117764
Gramd1b	-0.197493	0.331	0.415	1.17369e-12
Scd2	-0.197568	1	1	1.96112e-31
Dtna	-0.201757	0.769	0.83	7.6999e-10
Prkca	-0.209879	0.763	0.815	1.33668e-10
Sytl2	-0.2209	0.725	0.767	3.90432e-12
Rbm3	-0.236394	0.363	0.485	1.253e-20
Hcn2	-0.240352	0.329	0.385	1.22502e-05
Srebf1	-0.241777	0.267	0.397	1.12015e-26
Cdh10	-0.246293	0.777	0.822	9.47495e-08
Actg1	-0.247131	0.857	0.913	2.09759e-21
Actb	-0.264408	1	1	9.41378e-27
Abca1	-0.274108	0.313	0.447	2.26013e-23

### Sheet: EC-Capillary.Ateriole
Row.names	avg_log2FC_cluster0	pct.1_cluster0	pct.2_cluster0	p_val_adj_cluster0
Hspb1	0.384055	0.969	0.923	9.1558e-36
Edn1	0.29711	0.437	0.34	6.9716e-08
Hes1	0.269605	0.424	0.312	5.61376e-12
Tsc22d3	0.261478	0.804	0.726	5.32525e-15
Dnaja1	0.254752	0.86	0.794	2.12412e-19
Cdkn1a	0.238907	0.883	0.812	2.18278e-13
Ctla2a	0.237112	0.888	0.843	1.9344e-06
Pglyrp1	0.228256	0.929	0.913	2.32846e-08
Id3	0.226271	0.973	0.952	2.70534e-14
Zbtb16	0.21013	0.731	0.617	7.53466e-13
Tpt1	0.203814	1	0.999	2.93134e-13
Hspa8	0.201713	0.985	0.972	2.92531e-15
Slc2a1	0.195332	0.997	0.992	4.76999e-16
Plat	0.184839	0.771	0.702	1.18015e-05
Hsp90ab1	0.1827	0.998	0.995	1.66802e-10
Sox18	0.178459	0.646	0.585	8.15894e-05
Rasal2	0.173663	0.88	0.838	0.000471458
Hsp90aa1	0.173251	0.716	0.644	9.24119e-06
Id1	0.171846	0.962	0.953	0.000136991
Ralbp1	0.17179	0.69	0.618	3.096e-07
Stmn1	0.168278	0.561	0.493	0.00117171
Tbc1d4	0.166897	0.806	0.752	0.000265391
Malat1	0.162073	1	1	4.76699e-08
Smad7	0.161301	0.473	0.41	0.000892304
Sox17	0.159691	0.679	0.629	0.000417583
Apod	0.157452	0.368	0.296	0.021909
Rgs12	0.152562	0.745	0.686	0.00058287
Stra6	0.14802	0.36	0.275	0.0003208
Zbtb38	0.145887	0.403	0.335	0.000519999
Ramp2	0.145508	0.975	0.964	0.0281688
Xist	0.144768	0.429	0.319	9.16303e-10
Cavin2	0.140394	0.884	0.848	0.0237741
Bach2	0.138863	0.371	0.285	0.000269298
Gjc1	0.136633	0.558	0.49	0.012533
Fnbp1l	0.135844	0.799	0.751	0.00484331
Ccnd3	0.134427	0.635	0.567	0.00796231
Mxd4	0.131996	0.557	0.487	0.00975106
Tsc22d1	0.131008	0.997	0.994	0.000599722
Fam107a	0.12964	0.3	0.224	0.000733411
Gatm	0.129335	0.726	0.69	0.0277693
Ctla2b	0.124947	0.327	0.251	0.00248635
Rps3	0.122835	0.981	0.971	0.00186656
Cacybp	0.118188	0.338	0.269	0.0105296
Ier5	0.117896	0.341	0.284	0.0460313
Rasgrp2	0.116866	0.324	0.254	0.0193907
Crip2	0.112501	0.958	0.943	0.0326411
Gbp2	-0.110633	0.211	0.282	0.00400891
Ly6e	-0.117329	0.988	0.992	0.0174356
Ackr3	-0.131748	0.177	0.233	0.0137797
Eif2s3y	-0.139375	0.168	0.234	0.000141476
Itga6	-0.139395	0.858	0.878	0.0392742
Clec2d	-0.139523	0.785	0.831	0.0471873
Igfbp7	-0.142461	0.988	0.989	0.000151483
Rflnb	-0.143751	0.266	0.322	0.00328165
Ptprm	-0.144084	0.97	0.982	0.0156558
Cebpd	-0.155811	0.302	0.329	0.000904373
H2-D1	-0.157027	0.909	0.931	8.47484e-05
Ddx3y	-0.160952	0.227	0.313	8.41994e-06
App	-0.162174	0.997	0.998	1.23485e-10
Fryl	-0.185259	0.633	0.71	1.46952e-06
Plk2	-0.186628	0.321	0.394	9.64637e-05
Gphn	-0.192338	0.847	0.873	0.00187324
Jun	-0.205203	0.713	0.755	0.00031022
Vwf	-0.21119	0.354	0.395	0.00455845
Nr4a1	-0.222891	0.153	0.219	5.10043e-06
Adamts1	-0.236979	0.267	0.318	0.000155416
Cdk8	-0.239532	0.954	0.93	2.46851e-06
Apold1	-0.271864	0.663	0.711	0.00012852
B2m	-0.272529	0.947	0.972	1.11757e-20
Ltbp4	-0.279152	0.735	0.843	4.67047e-22
Btg2	-0.281097	0.529	0.6	3.05887e-13
H2-K1	-0.287891	0.783	0.853	1.98388e-16
Camk1d	-0.326974	0.904	0.902	1.44906e-10
